# Restructuring of genomic provinces of surface ocean plankton under climate change

**DOI:** 10.1101/2020.10.20.347237

**Authors:** Paul Frémont, Marion Gehlen, Mathieu Vrac, Jade Leconte, Tom O. Delmont, Patrick Wincker, Daniele Iudicone, Olivier Jaillon

## Abstract

The impact of climate change on diversity, functioning and biogeography of marine plankton remains a major unresolved issue. Here, niche theory is applied to plankton metagenomes of 6 size fractions, from viruses to meso-zooplankton, sampled during the *Tara* Oceans expedition. Niches are used to derive plankton size-dependent structuring of the oceans south of 60°N in *climato-genomic* provinces characterized by signature genomes. By 2090, assuming the RCP8.5 high warming scenario, provinces would be reorganized over half of the considered ocean area and quasi-systematically displaced poleward. Particularly, tropical provinces would expand at the expense of temperate ones. Sea surface temperature is identified as the main driver of changes (50%) followed by phosphate (11%) and salinity (10%). Compositional shifts among key planktonic groups suggest impacts on the nitrogen and carbon cycles. Provinces are linked to estimates of carbon export fluxes which are projected to decrease on average by 4% in response to biogeographical restructuring.

---

Planktonic communities are composed of complex and heterogeneous assemblages of small animals, single-celled eukaryotes (protists), bacteria, archaea and viruses - that drift with currents. They contribute to the regulation of the Earth system through primary production via photosynthesis^1^, carbon export to the deep ocean^2, 3^ and are at the base of the food webs that sustain the whole trophic chain in the oceans^4^.

The composition of communities varies over time at a given site with daily^5^ to seasonal fluctuations^6^ following environmental variability^7^. Overlying these relatively short scale spatio-temporal variations, a more macroscale partitioning of the ocean has been revealed by different combinations of biological and physico-chemical data^8–10^, and recently documented at the resolution of community genomics^11^. The basin scale biogeographical structure has been proposed to result from a combination of multiple bio-physico-chemical processes named the seascape^7^. These processes include both abiotic and biotic interactions^12^, neutral genetic drift^13^, natural selection^14, 15^, temperature variations, nutrient supply but also advection and mixing along currents^11, 13^.

Today, knowledge of global scale plankton biogeography at the DNA level is in its infancy. We lack understanding and theoretical explanations for the emergence and maintenance of biogeographical patterns at genomic resolution. Omics data (*i.e.* the DNA/RNA sequences representative of the variety of coding and non-coding sequences of organisms) provide the appropriate resolution to track and record global biogeographical features^11^, modulation of the repertoire of expressed genes in a community in response to environmental conditions^2, 16, 17^ and eco-evolutionary processes^13–15^. Moreover, metagenomic sequencing can be consistently analyzed across plankton organisms as recently demonstrated by global expeditions^2, 18–21^. The strong links between plankton and environmental conditions suggest potentially major consequences of climate change on community composition and biogeography^22, 23^. Time series observations have highlighted recent changes in the planktonic ecosystem attributed to anthropogenic pressures, such as changes in community composition^24^ or poleward shifts of some species^25^. These changes are expected to intensify with ongoing global warming^26^ and could lead to major reorganization of plankton community composition^22^, with a potential decline in diversity^27–29^. Another major consequence of global reorganization of the seascape on biological systems would be a decrease of primary production at mid-latitudes and an increase at higher latitudes^26^.

Here we report the global structure of plankton biogeography south of 60°N based on metagenomic data using niche models and its putative modifications under climate change. First, we define environmental niches^30^, *i.e.* the envelope of environmental parameters suitable for an organism or a population, at the scale of genomic provinces across 6 organism size fractions representing major plankton groups from nano- (viruses) to meso-zooplankton (small metazoans). Then, we spatially extrapolate their niches into *climato-genomic* provinces to derive the structure of plankton biogeography for each size fraction individually and for all combined. Next, considering the same niches, we assess the spatial reorganization of these provinces under climate change by the end of the century. We study compositional changes among planktonic groups known to be critical for two major biogeochemical cycles: nitrogen with nitrogen-fixing bacteria, and carbon with phototrophs and copepods. By correlating our provinces with carbon export fluxes, these compositional changes would lead to a reduction of approximately 4% of carbon export. Finally, we quantify the relative importance of the environmental drivers explaining projected changes.
