## Supplementary_Table_9.carbon_export_fluxes_bilans for "Restructuring of genomic provinces of surface ocean plankton under climate change"

	Carbon export (on areas studied for carbon export, see methods)
data	Reference	this study, 2006-15 (PgC/year)	this study, 2090-99 (PgC/year)	delta mean (PgC/year), this study	delta mean (%), this study
Henson et al. 2012	3,04	2,54	2,43	-0,11	-4,19
Laws et al. 2000	3,29	3,23	3,12	-0,11	-3,29
Eppley et al. 1979	6,84	6,72	6,42	-0,30	-4,42
